# Representations of evidence for a perceptual decision in the human brain

**DOI:** 10.1101/350876

**Authors:** Sebastian Bitzer, Hame Park, Burkhard Maess, Katharina von Kriegstein, Stefan J. Kiebel

## Abstract

In perceptual decision making the brain extracts and accumulates decision evidence from a stimulus over time and eventually makes a decision based on the accumulated evidence. Several characteristics of this process have been observed in human electrophysiological experiments, especially an average build-up of motor-related signals supposedly reflecting accumulated evidence, when averaged across trials. Another recently established approach to investigate the representation of decision evidence in brain signals is to correlate the within-trial fluctuations of decision evidence with the measured signals. We here report results for a two-alternative forced choice reaction time experiment in which we applied this approach to human magnetoencephalographic (MEG) recordings. These results consolidate a range of previous findings. In addition, they show: 1) that decision evidence is most strongly represented in the MEG signals in three consecutive phases, 2) that motor areas contribute longer to these representations than parietal areas and 3) that posterior cingulate cortex is involved most consistently, among all brain areas, in all three of the identified phases. As most previous work on perceptual decision making in the brain has focused on parietal and motor areas, our findings therefore suggest that the role of the posterior cingulate cortex in perceptual decision making may be currently underestimated.
