## Supplementary material for "Representations of evidence for a perceptual decision in the human brain": Source Data 1

cluster	label	region	start_t	end_t	log10p
21	L_FST	MT+ complex and neighboring visual areas	110	130	-6.745975977261974
79	R_V3	early visual cortex	110	120	-4.2634061553439455
83	R_VMV2	ventral stream visual cortex	110	130	-6.7903691709087095
84	R_VVC	ventral stream visual cortex	110	120	-4.323147824783195
34	L_V3	early visual cortex	110	130	-7.680572033348315
22	L_LO3	MT+ complex and neighboring visual areas	110	130	-6.868362077781404
29	L_TPOJ3	temporo-parieto-occipital junction	120	120	-2.2005078212228204
24	L_MST	MT+ complex and neighboring visual areas	120	130	-4.141865163845432
30	L_V1	primary visual cortex	120	130	-4.401015642445641
82	R_VMV1	ventral stream visual cortex	120	120	-2.4607383280531803
31	L_V2	early visual cortex	120	130	-4.13114183237637
85	R_d23ab	posterior cingulate cortex	120	120	-2.2794255930468625
67	R_FFC	ventral stream visual cortex	120	120	-2.2005078212228204
73	R_MT	MT+ complex and neighboring visual areas	120	120	-2.050205784832472
39	L_v23ab	posterior cingulate cortex	120	130	-4.169576994066945
70	R_LO1	MT+ complex and neighboring visual areas	120	130	-4.5265620615576445
71	R_LO3	MT+ complex and neighboring visual areas	120	120	-2.1406456291292457
72	R_MST	MT+ complex and neighboring visual areas	120	120	-2.0630823219601337
48	R_31pv	posterior cingulate cortex	120	120	-2.1288423023234833
78	R_V3CD	MT+ complex and neighboring visual areas	120	120	-2.041608968379678
90	R_v23ab	posterior cingulate cortex	120	130	-4.467229921573005
35	L_VMV2	ventral stream visual cortex	120	130	-4.317420576865251
23	L_MIP	superior parietal cortex	120	130	-4.760698499005592
77	R_TPOJ3	temporo-parieto-occipital junction	160	170	-4.401015642445641
74	R_PFcm	posterior opercular cortex	160	160	-2.0695382483478046
76	R_PGp	inferior parietal cortex	160	170	-4.860311580077411
69	R_IP0	inferior parietal cortex	160	190	-8.855680308919688
59	R_7AL	superior parietal cortex	170	190	-6.441405731447052
27	L_POS2	posterior cingulate cortex	170	190	-6.376097614578136
60	R_7Am	superior parietal cortex	170	180	-4.2458645564049045
81	R_VIP	superior parietal cortex	170	180	-4.354593521222137
55	R_5mv	paracentral lobular and mid cingulate cortex	170	170	-2.0842690011298184
20	L_AIP	superior parietal cortex	180	180	-2.154085699999316
32	L_V2	early visual cortex	180	180	-2.154543764179407
65	R_DVT	posterior cingulate cortex	190	190	-2.154085699999316
80	R_V8	ventral stream visual cortex	200	200	-2.0628983341211247
56	R_5mv	paracentral lobular and mid cingulate cortex	290	310	-6.3385364962072615
33	L_V2	early visual cortex	290	290	-2.327880390790753
26	L_POS1	posterior cingulate cortex	290	290	-2.0842690011298184
54	R_5m	paracentral lobular and mid cingulate cortex	300	300	-2.0628983341211247
43	R_31a	posterior cingulate cortex	300	310	-4.196152732559085
53	R_5L	paracentral lobular and mid cingulate cortex	310	310	-2.300120902294639
36	L_d23ab	posterior cingulate cortex	310	310	-2.0147391889264648
2	L_24dv	paracentral lobular and mid cingulate cortex	320	320	-2.384000739357767
57	R_6a	premotor cortex	320	320	-2.2005078212228204
51	R_3b	somatosensory and motor cortex	320	330	-4.201928152266019
61	R_7m	posterior cingulate cortex	320	340	-7.320889176788364
42	R_24dv	paracentral lobular and mid cingulate cortex	320	320	-2.407711537199676
91	R_v23ab	posterior cingulate cortex	320	340	-6.921418511006993
89	R_p24pr	anterior cingulate and medial prefrontal cortex	320	340	-6.660666944147877
44	R_31pd	posterior cingulate cortex	320	340	-6.994397201973011
9	L_3a	somatosensory and motor cortex	320	340	-6.393356529488633
38	L_p24pr	anterior cingulate and medial prefrontal cortex	320	320	-2.2336149607865026
28	L_SCEF	paracentral lobular and mid cingulate cortex	320	320	-2.0842690011298184
4	L_31pd	posterior cingulate cortex	320	340	-6.4986400916900955
3	L_31a	posterior cingulate cortex	330	340	-4.284776822352638
52	R_4	somatosensory and motor cortex	330	330	-2.0645173096807725
40	L_v23ab	posterior cingulate cortex	330	330	-2.1920202934144584
12	L_3b	somatosensory and motor cortex	330	340	-4.195694668378994
25	L_PCV	posterior cingulate cortex	330	340	-4.75221097119723
37	L_d23ab	posterior cingulate cortex	340	340	-2.154543764179407
49	R_31pv	posterior cingulate cortex	340	340	-2.2005078212228204
86	R_d23ab	posterior cingulate cortex	340	340	-2.2005078212228204
7	L_31pv	posterior cingulate cortex	340	340	-2.2005078212228204
58	R_6a	premotor cortex	340	340	-2.0740705873575798
15	L_6d	premotor cortex	380	420	-10.700304708320264
75	R_PFt	inferior parietal cortex	380	380	-2.161664127074592
8	L_31pv	posterior cingulate cortex	400	410	-4.29150651283009
62	R_7m	posterior cingulate cortex	410	410	-2.144748850976155
45	R_31pd	posterior cingulate cortex	410	410	-2.0695382483478046
68	R_FOP3	insular and frontal opercular cortex	410	410	-2.073872321678741
10	L_3a	somatosensory and motor cortex	410	410	-2.1288423023234833
0	L_1	somatosensory and motor cortex	410	410	-2.5598860754943535
88	R_p24	anterior cingulate and medial prefrontal cortex	420	420	-2.151375988715399
87	R_d23ab	posterior cingulate cortex	430	430	-2.2005078212228204
46	R_31pd	posterior cingulate cortex	430	440	-4.284776822352638
63	R_7m	posterior cingulate cortex	430	440	-4.240908852712092
50	R_31pv	posterior cingulate cortex	430	440	-4.354593521222137
1	L_1	somatosensory and motor cortex	430	440	-4.49227719619084
5	L_31pd	posterior cingulate cortex	430	430	-2.1070342300012523
16	L_6d	premotor cortex	450	450	-2.0842690011298184
6	L_31pd	posterior cingulate cortex	480	480	-2.0842690011298184
11	L_3a	somatosensory and motor cortex	480	490	-4.291828613448318
13	L_4	somatosensory and motor cortex	480	480	-2.0895328639966926
64	R_7m	posterior cingulate cortex	480	480	-2.2794255930468625
17	L_6d	premotor cortex	480	500	-7.022283615262888
18	L_6mp	paracentral lobular and mid cingulate cortex	480	480	-2.0842690011298184
19	L_7m	posterior cingulate cortex	480	480	-2.0895328639966926
41	L_v23ab	posterior cingulate cortex	480	490	-4.265025130903593
47	R_31pd	posterior cingulate cortex	480	480	-2.2005078212228204
66	R_DVT	posterior cingulate cortex	480	480	-2.2005078212228204
92	R_v23ab	posterior cingulate cortex	480	490	-4.50062872351746
14	L_4	somatosensory and motor cortex	510	510	-2.154085699999316
